# Lipopolysaccharide and Wzi retain capsular polysaccharide at the *Klebsiella pneumoniae* cell surface and promote bloodstream infection fitness

**DOI:** 10.64898/2026.10.30.762281

**Authors:** Saroj Khadka, Zachary J. Resko, Grace E. Shepard, Emily L. Kinney, Gabriella M. Gates, Drew J. Stark, Laura A. Mike

## Abstract

Bacterial capsules are formed by individual capsular polysaccharide (CPS) polymers and are the outermost extracellular layers of many Gram-positive and Gram-negative bacteria. Capsules affect several aspects of bacterial biology, including resistance to host immune factors, survival in unfavorable environments and antimicrobial resistance. Research on CPS biology has largely focused on its synthesis and the pathogenic consequences of its presence or absence. Beyond synthesis, our understanding of its retention (attachment) on the cell surface is limited. *Klebsiella pneumoniae* is an important Gram-negative pathogen and expresses more than 80 capsular serotypes using the common Wzy-dependent CPS biosynthesis system and phenotypically manifests in various forms, making this species an attractive bacterial model to study the underexplored aspects of CPS biology. Here, we identified and characterized bacterial components involved in CPS retention in *K. pneumoniae* and assessed the importance of CPS retention on bloodstream fitness. Our examination revealed that lipopolysaccharide (LPS) and the outer-membrane protein, Wzi, retain *K. pneumoniae* CPS on the bacterial surface. We demonstrate that the core-oligosaccharide domain of LPS and the extracellular surface of Wzi likely provide anchoring sites for CPS on the bacterial surface. Furthermore, CPS retention depends on divalent cation availability. Importantly, CPS retention on the bacterial surface is important for survival in serum and bacterial fitness at secondary infection sites in a murine bacteremia model. Our findings altogether demonstrate that the functional importance of CPS to bacteria extends beyond synthesis and its overall abundance. Bacterial control over other CPS properties, like cell surface retention, are also important for *K. pneumoniae* fitness during bacteremia.
