## Supplementary material for "Lipopolysaccharide and Wzi retain capsular polysaccharide at the *Klebsiella pneumoniae* cell surface and promote bloodstream infection fitness": S1 Table

### Sheet: Strains
Supplementary Data 1. Strains and plasmids used in this study
Strain	Plasmid	Relevant Details#	Source
Escherichia coli
DH5α	pKD4.kan	KmR	[1]
TOP10	pACYC184Δtet	CmR	[2]
TOP10	pACYC184Δtet-Prfa-waaL	CmR	This Study
TOP10	pACYC184Δtet-Prfa-wabG	CmR	This Study
TOP10	pBBR1-MCS5	GmR
TOP10	pBBR1-MCS5-his6 (EV)	GmR	This Study
TOP10	pBBR1-Prfa-waaL-his6	GmR	This Study
TOP10	pBBR1-Prfa-wabG-his6	GmR	This Study
TOP10	pBBR1-Prfa-waaC-his6	GmR	This Study
TOP10	pBBR1-MCS5-Pwzi-wzi-his6	GmR	This Study
TOP10	pBBR1-MCS5-Pwzi-wziΔL1-his6	GmR	This Study
TOP10	pBBR1-MCS5-Pwzi-wziΔL2-his6	GmR	This Study
TOP10	pBBR1-MCS5-Pwzi-wziΔL3-his6	GmR	This Study
TOP10	pBBR1-MCS5-Pwzi-wziΔL4-his6	GmR	This Study
TOP10	pBBR1-MCS5-Pwzi-wziΔL5-his6	GmR	This Study
TOP10	pBBR1-MCS5-Pwzi-wziΔL6-his6	GmR	This Study
TOP10	pBBR1-MCS5-Pwzi-wziΔL7-his6	GmR	This Study
TOP10	pBBR1-MCS5-Pwzi-wziΔL8-his6	GmR	This Study
TOP10	pBBR1-MCS5-Pwzi-wziΔL9-his6	GmR	This Study
Klebsiella pneumoniae
KPPR1		ATCC 43816, RifR	[3]
KPPR1s		RifR, StR	[4]
KPPR1 ΔwaaL		RifR, KmR	This Study
KPPR1 ΔwabG		RifR, KmR	This Study
KPPR1 ΔwaaC		RifR, KmR	This Study
KPPR1 Δwzi		RifR, KmR	This Study
KPPR1s wzcC1183A / KPPR1s WzcQ395K		RifR, StR, KmR	This Study
KPPR1	pBBR1-MCS5-his6 (EV)	RifR, GmR	This Study
KPPR1 ΔwaaL	pBBR1-MCS5-his6 (EV)	RifR, KmR, GmR	This Study
KPPR1 ΔwabG	pBBR1-MCS5-his6 (EV)	RifR, KmR, GmR	This Study
KPPR1 ΔwaaC	pBBR1-MCS5-his6 (EV)	RifR, KmR, GmR	This Study
KPPR1 Δwzi	pBBR1-MCS5-his6 (EV)	RifR, KmR, GmR	This Study
KPPR1 ΔwaaL	pBBR1-Prfa-waaL-his6	RifR, KmR, GmR	This Study
KPPR1 ΔwabG	pBBR1-Prfa-wabG-his6	RifR, KmR, GmR	This Study
KPPR1 ΔwaaC	pBBR1-Prfa-waaC-his6	RifR, KmR, GmR	This Study
KPPR1 Δwzi	pBBR1-MCS5-Pwzi-wzi-his6	RifR, KmR, GmR	This Study
KPPR1 Δwzi	pBBR1-MCS5-Pwzi-wziΔL1-his6	RifR, KmR, GmR	This Study
KPPR1 Δwzi	pBBR1-MCS5-Pwzi-wziΔL2-his6	RifR, KmR, GmR	This Study
KPPR1 Δwzi	pBBR1-MCS5-Pwzi-wziΔL3-his6	RifR, KmR, GmR	This Study
KPPR1 Δwzi	pBBR1-MCS5-Pwzi-wziΔL4-his6	RifR, KmR, GmR	This Study
KPPR1 Δwzi	pBBR1-MCS5-Pwzi-wziΔL5-his6	RifR, KmR, GmR	This Study
KPPR1 Δwzi	pBBR1-MCS5-Pwzi-wziΔL6-his6	RifR, KmR, GmR	This Study
KPPR1 Δwzi	pBBR1-MCS5-Pwzi-wziΔL7-his6	RifR, KmR, GmR	This Study
KPPR1 Δwzi	pBBR1-MCS5-Pwzi-wziΔL8-his6	RifR, KmR, GmR	This Study
KPPR1 Δwzi	pBBR1-MCS5-Pwzi-wziΔL9-his6	RifR, KmR, GmR	This Study
MKP103
MKP103 waaL::cat		CmR
MKP103 wabG::cat		CmR
MKP103 waaC::cat		CmR
MKP103 wzi::cat		CmR
	# Km= Kanamycin; Rif= Rifampin; Cm= Chloramphenicol; Sp= Spectinomycin, St= Streptomycin, Gm= Gentamicin

### Sheet: References
[1]	Datsenko, K. A. & Wanner, B. L. One-step inactivation of chromosomal genes in Escherichia coli K-12 using PCR products. Proc. Natl. Acad. Sci. U.S.A. 97, 6640–6645 (2000).
[2]	Mike, L. A. et al. A systematic analysis of hypermucoviscosity and capsule reveals distinct and overlapping genes that impact Klebsiella pneumoniae fitness. PLoS Pathog 17, e1009376 (2021).
[3]	Broberg, C. A., Wu, W., Cavalcoli, J. D., Miller, V. L. & Bachman, M. A. Complete Genome Sequence of Klebsiella pneumoniae Strain ATCC 43816 KPPR1, a Rifampin-Resistant Mutant Commonly Used in Animal, Genetic, and Molecular Biology Studies. Genome Announc 2, e00924-14 (2014).
[4]	Palacios, M., Broberg, C. A., Walker, K. A. & Miller, V. L. A serendipitous mutation reveals the severe virulence defect of a Klebsiella pneumoniae fepB mutant. mSphere 2, e00341-17 (2017).
