## Supplementary material for "Lipopolysaccharide and Wzi retain capsular polysaccharide at the *Klebsiella pneumoniae* cell surface and promote bloodstream infection fitness": S2 Table

### Sheet: Primers
Supplementary Table S2. Oligonucelotides used in this study
Oligo. Name	Sequence	Purpose	Source
Plasmid construction
SK P249	CCGCTCTAGAACTAGTGGATCCCCCgggggtggcggccatcaccatcaccatcactgaGGGCTGCAGGAATTCGATATCAAGC	Oligo to insert smaI cut site+4xglycine+6xHis+stop codon to pBBR1-MCS5 empty vector to construct pBBR1-MCS5-his6 (EV)	This Study
ZR P53	GGGGGTGGCGGCCATCA	F primer to linearize pBBR1-MCS5-his6 to construct complementation vectors for waaL, wabG and waaC	This Study
ZR P54	AATTCGCCCTATAGTGAGTCG	R primer to linearize pBBR1-MCS5-his6 to construct complementation vectors waaL, wabG and waaC	This Study
ZR P55	cgactcactatagggcgaattCTAACCATTTTGGTCTGGAAGG	F primer to amplify Prfa-wabG to construct pBBR1-Prfa-wabG-his6	This Study
ZR P56	tgatggccgccacccccATTCACCAGATCCTGATAAAGAG	R primer to amplify Prfa-wabG to construct pBBR1-Prfa-wabG-his6	This Study
ZR P57	cgactcactatagggcgaattGCCAGCTTCTTCTCCAGC	F primer to amplify Prfa construct pBBR1-Prfa-waaC-his6	This Study
SK P154	gatcaatacccgcatAACTGTACCTTTGAAGTTGAGAGCCC	R primer to amplify Prfa to construct pBBR1-Prfa-waaC-his6	This Study
SK P155	ttcaaaggtacagttATGCGGGTATTGATCGTTAAAACCTC	F primer to amplify waaC to construct pBBR1-Prfa-waaC-his6	This Study
ZR P58	tgatggccgccacccccGAGCAGCCCCTGATTTTGCAGG	R primer to amplify waaC construct pBBR1-Prfa-waaC-his6	This Study
ZR P59	cgactcactatagggcgaattGCCAGCTTCTTCTCCAGC	F primer to amplify Prfa-waaL to construct pBBR1-Prfa-waaL-his6	This Study
ZR P60	tgatggccgccacccccGCGTTTTTCCGCCACCCCT	R primer to amplify Prfa-waaL to construct pBBR1-Prfa-waaL-his6	This Study
SK P252	actagtggatcccccAGCTGCATGTGTGATGTTGTAG	F primer to amplify Pwzi-wzi to construct pBBR1-MCS5-Pwzi-wzi-his6	This Study
SK P253	atggccgccacccccTAAACTAAATGGTATTTCTATCCCTGCG	R primer to amplify Pwzi-wzi to construct pBBR1-MCS5-Pwzi-wzi-his6	This Study
SK P220	caccgccTGAAGTGTAGCCGGTAACC	F primer to substitute L1 of Wzi with 5xGlycine to construct pBBR1-MCS5-Pwzi-wziΔL1-his6	This Study
SK P221	gtggcggcAACTCGTTAGGCCTGGC	R primer to substitute L1 of Wzi with 5xGlycine to construct pBBR1-MCS5-Pwzi-wziΔL1-his6	This Study
SK P222	caccgccTCCTTCGACGTTGCCCTG	F primer to substitute L2 of Wzi with 5xGlycine to construct pBBR1-MCS5-Pwzi-wziΔL2-his6	This Study
SK P223	gtggcggcTACGGCGCGGTGAAGTT	R primer to substitute L2 of Wzi with 5xGlycine to construct pBBR1-MCS5-Pwzi-wziΔL2-his6	This Study
Gene deletion and validation primers
SK P78	TCGCCGCCCGCAGTTGATTTAAAAAGTTAATATAAAAAGGGCCGCTGACGGCCCTTTTTGatgggaattagccatggtcc	Lamda Red recombinase mutagenesis for waaL	This Study
SK P79	GCTGTGCCGGATACTATCTTCGAAAAGGTTGCGTTTAATGAGTACTTTAAAAGTGAGTAAgtgtaggctggagctgcttc	Lamda Red recombinase mutagenesis for waaL	This Study
SK P82	CCGATGTGGCGATTGAGTCG	Check primer for validation of waaL gene deletion	This Study
SK P83	ACCCTCGTCATGCCCTCCTT	Check primer for validation of waaL gene deletion	This Study
SK P149	GAACCACTTTTTCCGCGCCGCCGCCGGGTAAGCCGTCAATCACAAATAAGATGCGCATCGatgggaattagccatggtcc	Lamda Red recombinase mutagenesis for wabG	This Study
SK P150	TATCTTGATTTAATTCCTACCGACGCCGTGATCGCGGCGGCGAAAAAGGTACTGGCATGAgtgtaggctggagctgcttc	Lamda Red recombinase mutagenesis for wabG	This Study
SK P151	TCAGCTTGCGCCACGGTTTA	Check primer for validation of wabG gene deletion	This Study
SK P152	CAGGCGAAAGGCGAGGTGAT	Check primer for validation of wabG gene deletion	This Study
SK P86	ATTGTGGCGATACGCGCGAGGGCGCGTATAGCGGTAGATCTGCTTAAACAGGGATCCCATatgggaattagccatggtcc	Lamda Red recombinase mutagenesis for waaC	This Study
SK P87	GTCCTGCAAGAGCTGAACGAACTGTTAGCGGAAAAAACCGAGCACGAGGAAGCGTAACGGgtgtaggctggagctgcttc	Lamda Red recombinase mutagenesis for waaC	This Study
SK P84	AGGGCGCGTATAGCGGTAGA	Check primer for validation of waaC gene deletion	This Study
SK P85	CGACATCACCCCAGAACGCG	Check primer for validation of waaC gene deletion	This Study
SK P68	TTGGTATTCCCCTCATTCTCATTGAGATACGACAGCGGGGCTGAAAATGGATCTTGTACAgtgtaggctggagctgcttc	Lamda Red recombinase mutagenesis for wzi	This Study
SK P69	AAAAGCTGACTGCATCCTGCAGCGCTATCACCGCTCTCCCCTTATTTTCAGCATTCAGCCatgggaattagccatggtcc	Lamda Red recombinase mutagenesis for wzi	This Study
SK P74	TTGAGATACGACAGCGGGGC	Check primer for validation of wzi gene deletion	This Study
SK P75	AGCTGACTGCATCCTGCAGC	Check primer for validation of wzi gene deletion	This Study
